# Dual-patterned pluripotent stem cells self-organize into a human embryo model with extended anterior-posterior patterning

**DOI:** 10.1101/2025.09.25.678678

**Authors:** Zukai Liu, Chengxiang Qiu, Connor A. Kubo, Stella Xu, Riza M. Daza, Eva Nichols, Wei Yang, Anh Vo, Mary B. O’Neill, Choli Lee, Jay Shendure, Nobuhiko Hamazaki

**Affiliations:** Department of Genome Sciences, University of Washington, Seattle, WA, USA; Institute of Stem Cell and Regenerative Medicine, University of Washington, Seattle, WA, USA; Seattle Hub for Synthetic Biology, Seattle, WA, USA; Department of Molecular and Systems Biology, Dartmouth College, Hanover, NH, USA; Brotman Baty Institute for Precision Medicine, University of Washington, Seattle, WA, USA; Allen Discovery Center for Cell Lineage Tracing, Seattle, WA, USA; Howard Hughes Medical Institute, Seattle, WA, USA; Departments of Obstetrics & Gynecology, University of Washington, Seattle, WA, USA

## Abstract

Human gastruloids are a powerful class of stem cell-derived models that recapitulate key features of early embryonic development, including symmetry breaking and the emergence of three germ layers^1–3^. However, they lack anterior embryonic structures and coordinated axial organization^4–6^. To address this limitation, we pre-patterned human pluripotent stem cells (hPSCs) by exposing them to either anterior (FGF2) or posterior (CHIR99021 [CHIR] & retinoic acid [RA]) cues. Upon mixing, these dual-patterned hPSCs interacted and self-organized into elongated structures with both anterior and posterior features—which we term anterior-posterior (AP) human gastruloids. Anteriorly pre-treated cells robustly intercalated into posteriorly pre-treated cells, collectively giving rise to a continuum of neural tissues—including a brain-like domain, a neural tube-like structure, and neuro-mesodermal progenitors (NMPs)—with segmented somites arrayed bilaterally. Single cell RNA sequencing (scRNA-seq) revealed that human AP gastruloids contain cell types resembling the midbrain-hindbrain boundary (MHB), regionalized hindbrain structures (*i.e.* rhombomeres 1–8), regionalized neural crest (*i.e.* cranial, vagal, trunk)^7,8^ and head mesoderm. Transcriptomic comparisons to primate embryos revealed that human AP gastruloids most closely resemble Carnegie stage 11 (CS11) embryos. While they lack a notochord and full dorsal-ventral polarity, human AP gastruloids recapitulate key spatial and temporal features of early neurulation and somitogenesis. Perturbation of folic acid metabolism or rho-associated kinase (ROCK) signaling induced spinal cord defects, phenocopying aspects of spina bifida and other neural tube defects, highlighting this model’s potential for studying congenital disorders^9^. AP gastruloids may serve as a simple, robust, scalable platform for modeling coordinated human AP body axis development. More broadly, our results suggest that controlled interactions between differentially prepatterned progenitors can initiate self-organization of complex body axis features. The “pattern-and-mix” strategy may serve as a generalizable framework for assembling spatially organized stem cell models of mammalian development.
