## Supplementary Tables 2-5 for "Dual-patterned pluripotent stem cells self-organize into a human embryo model with extended anterior-posterior patterning"

### Sheet: Table summary
Table summary
Table S1	References of lineage specific markers (pdf).
Table S2	The percentages of nearest neighbor cells across cell types from natural mouse embryos are shown for each AP gastruloid cell type, listing only the five most abundant cell types.
Table S3	Genes showing significant correlation with PC1 in the combined set of four neural tube related cell types.
Table S4	List of antibodies
Table S5	Sequnces of primers

### Sheet: Table.S2
Supplementary Table 2. The percentages of nearest neighbor cells across cell types from natural mouse embryos are shown for each AP gastruloid cell type, listing only the five most abundant cell types.
Cell types (AP gastruloids)	Cell types (Pijuan-Sala's & Qiu's datasets)	%
gastruloid:Cardiac mesoderm	jax:Lateral plate and intermediate mesoderm	41.6667
gastruloid:Cardiac mesoderm	pijuan:Pharyngeal mesoderm	33.1982
gastruloid:Cardiac mesoderm	jax:Sclerotome	7.43243
gastruloid:Cardiac mesoderm	pijuan:Paraxial mesoderm	5.76577
gastruloid:Cardiac mesoderm	pijuan:Mesenchyme	2.20721
gastruloid:Cranial NC	pijuan:Neural crest	60.3465
gastruloid:Cranial NC	jax:Neural crest (PNS glia)	34.6287
gastruloid:Cranial NC	jax:Facial mesenchyme	2.57426
gastruloid:Cranial NC	pijuan:Forebrain/Midbrain/Hindbrain	0.569307
gastruloid:Cranial NC	jax:Spinal cord/r7/r8	0.544554
gastruloid:Differentiated somite	pijuan:Paraxial mesoderm	51.9412
gastruloid:Differentiated somite	jax:Dermomyotome	30.7157
gastruloid:Differentiated somite	jax:Sclerotome	4.51961
gastruloid:Differentiated somite	jax:Lateral plate and intermediate mesoderm	3.84314
gastruloid:Differentiated somite	pijuan:Somitic mesoderm	3.39216
gastruloid:Differentiation front	pijuan:Somitic mesoderm	35.2041
gastruloid:Differentiation front	pijuan:Paraxial mesoderm	19.6939
gastruloid:Differentiation front	pijuan:Intermediate mesoderm	18.6735
gastruloid:Differentiation front	jax:Mesodermal progenitors (Tbx6+)	10.9184
gastruloid:Differentiation front	pijuan:Nascent mesoderm	5.91837
gastruloid:Early neurons	pijuan:NMP	18.5119
gastruloid:Early neurons	jax:Spinal cord/r7/r8	15.9821
gastruloid:Early neurons	jax:Spinal cord ventral progenitors	13.1845
gastruloid:Early neurons	jax:Spinal cord dorsal progenitors	10.9226
gastruloid:Early neurons	jax:NMPs and spinal cord progenitors	10.3274
gastruloid:Epiblast	pijuan:Epiblast	52.8968
gastruloid:Epiblast	pijuan:Primitive Streak	43.373
gastruloid:Epiblast	pijuan:ExE ectoderm	2.46032
gastruloid:Epiblast	jax:Placodal area	0.515873
gastruloid:Epiblast	jax:Olfactory epithelial cells	0.277778
gastruloid:G1 phase	jax:Neural crest (PNS glia)	49.25
gastruloid:G1 phase	pijuan:Neural crest	21.25
gastruloid:G1 phase	jax:Facial mesenchyme	13.25
gastruloid:G1 phase	jax:Neural crest (PNS neurons)	4.5
gastruloid:G1 phase	pijuan:Forebrain/Midbrain/Hindbrain	4.25
gastruloid:Gut	pijuan:Gut	53.8636
gastruloid:Gut	pijuan:Visceral endoderm	24.8182
gastruloid:Gut	jax:Gut	11.6818
gastruloid:Gut	pijuan:Surface ectoderm	2.40909
gastruloid:Gut	pijuan:Def. endoderm	2.31818
gastruloid:Head Mesoderm	jax:Facial mesenchyme	84.951
gastruloid:Head Mesoderm	pijuan:Paraxial mesoderm	6.66667
gastruloid:Head Mesoderm	pijuan:Neural crest	4.11765
gastruloid:Head Mesoderm	jax:Sclerotome	1.71569
gastruloid:Head Mesoderm	jax:Neural crest (PNS glia)	1.22549
gastruloid:Intermediate mesoderm	jax:Lateral plate and intermediate mesoderm	34.3043
gastruloid:Intermediate mesoderm	jax:Sclerotome	24.4565
gastruloid:Intermediate mesoderm	pijuan:Pharyngeal mesoderm	8.32609
gastruloid:Intermediate mesoderm	pijuan:Paraxial mesoderm	7.47826
gastruloid:Intermediate mesoderm	jax:Posterior intermediate mesoderm	7.36957
gastruloid:MHB	pijuan:Rostral neurectoderm	69.2844
gastruloid:MHB	pijuan:Forebrain/Midbrain/Hindbrain	11.9209
gastruloid:MHB	pijuan:Epiblast	10.0282
gastruloid:MHB	pijuan:Primitive Streak	3.47458
gastruloid:MHB	pijuan:Surface ectoderm	1.36535
gastruloid:Myocytes	jax:Muscle progenitor cells	54.8179
gastruloid:Myocytes	jax:Dermomyotome	26.8212
gastruloid:Myocytes	jax:Sclerotome	5.41391
gastruloid:Myocytes	jax:Lateral plate and intermediate mesoderm	5.09934
gastruloid:Myocytes	jax:Muscle progenitor cells (Prdm1+)	4.68543
gastruloid:NMPs	pijuan:NMP	65.6987
gastruloid:NMPs	jax:NMPs and spinal cord progenitors	24.8472
gastruloid:NMPs	jax:Mesodermal progenitors (Tbx6+)	2.13974
gastruloid:NMPs	pijuan:Caudal Mesoderm	1.65939
gastruloid:NMPs	pijuan:Caudal epiblast	1.59389
gastruloid:Neural tube	pijuan:NMP	38.6042
gastruloid:Neural tube	jax:NMPs and spinal cord progenitors	36.7643
gastruloid:Neural tube	jax:Spinal cord/r7/r8	11.0392
gastruloid:Neural tube	pijuan:Spinal cord	6.02031
gastruloid:Neural tube	jax:Lateral plate and intermediate mesoderm	2.01937
gastruloid:Renal epithelium	jax:Anterior intermediate mesoderm	50.0893
gastruloid:Renal epithelium	jax:Posterior intermediate mesoderm	20.4464
gastruloid:Renal epithelium	pijuan:Intermediate mesoderm	6.875
gastruloid:Renal epithelium	jax:Lateral plate and intermediate mesoderm	5.98214
gastruloid:Renal epithelium	jax:Dermomyotome	4.01786
gastruloid:Roof plate	jax:Spinal cord/r7/r8	25.314
gastruloid:Roof plate	pijuan:Spinal cord	16.7273
gastruloid:Roof plate	jax:NMPs and spinal cord progenitors	16.5702
gastruloid:Roof plate	pijuan:Forebrain/Midbrain/Hindbrain	11.7645
gastruloid:Roof plate	jax:Posterior roof plate	9.16942
gastruloid:Somites	jax:Dermomyotome	33.5999
gastruloid:Somites	pijuan:Paraxial mesoderm	30.3753
gastruloid:Somites	jax:Sclerotome	23.3094
gastruloid:Somites	jax:Lateral plate and intermediate mesoderm	5.71149
gastruloid:Somites	jax:Muscle progenitor cells	1.79504
gastruloid:Trunk NC	jax:Neural crest (PNS glia)	62.4324
gastruloid:Trunk NC	pijuan:Neural crest	15.1351
gastruloid:Trunk NC	pijuan:Forebrain/Midbrain/Hindbrain	9.18919
gastruloid:Trunk NC	jax:NMPs and spinal cord progenitors	3.17568
gastruloid:Trunk NC	pijuan:Spinal cord	2.83784
gastruloid:Unknown	pijuan:ExE ectoderm	23.8278
gastruloid:Unknown	pijuan:Epiblast	19.1392
gastruloid:Unknown	pijuan:Rostral neurectoderm	9.52381
gastruloid:Unknown	pijuan:Forebrain/Midbrain/Hindbrain	6.19048
gastruloid:Unknown	jax:Spinal cord/r7/r8	5.71429
gastruloid:Vagal NC	jax:Neural crest (PNS glia)	50.4545
gastruloid:Vagal NC	jax:Dermomyotome	10.3788
gastruloid:Vagal NC	jax:NMPs and spinal cord progenitors	7.80303
gastruloid:Vagal NC	pijuan:Forebrain/Midbrain/Hindbrain	6.13636
gastruloid:Vagal NC	pijuan:Neural crest	4.4697
gastruloid:r1	pijuan:Rostral neurectoderm	54.7432
gastruloid:r1	pijuan:Epiblast	16.7523
gastruloid:r1	pijuan:Forebrain/Midbrain/Hindbrain	13.6405
gastruloid:r1	pijuan:Primitive Streak	4.04834
gastruloid:r1	pijuan:Caudal neurectoderm	4.01813
gastruloid:r2	pijuan:Forebrain/Midbrain/Hindbrain	45.8683
gastruloid:r2	pijuan:Rostral neurectoderm	43.024
gastruloid:r2	pijuan:Caudal neurectoderm	6.79641
gastruloid:r2	jax:Hindbrain	1.85629
gastruloid:r2	pijuan:Spinal cord	1.46707
gastruloid:r3	pijuan:Forebrain/Midbrain/Hindbrain	49.6774
gastruloid:r3	pijuan:Caudal neurectoderm	17.4194
gastruloid:r3	pijuan:Rostral neurectoderm	11.9355
gastruloid:r3	jax:Spinal cord/r7/r8	10.6452
gastruloid:r3	pijuan:Spinal cord	4.51613
gastruloid:r4	pijuan:Forebrain/Midbrain/Hindbrain	41.2454
gastruloid:r4	pijuan:Rostral neurectoderm	18.5609
gastruloid:r4	pijuan:Caudal neurectoderm	13.9852
gastruloid:r4	jax:Hindbrain	8.68081
gastruloid:r4	pijuan:Spinal cord	6.10701
gastruloid:r5	pijuan:Forebrain/Midbrain/Hindbrain	61.1111
gastruloid:r5	pijuan:Caudal neurectoderm	11.1111
gastruloid:r5	jax:Hindbrain	9.72222
gastruloid:r5	pijuan:Rostral neurectoderm	7.5
gastruloid:r5	pijuan:Spinal cord	6.66667
gastruloid:r6	pijuan:Forebrain/Midbrain/Hindbrain	46.2094
gastruloid:r6	pijuan:Spinal cord	22.157
gastruloid:r6	jax:Spinal cord/r7/r8	13.3303
gastruloid:r6	pijuan:Caudal neurectoderm	7.6083
gastruloid:r6	jax:Hindbrain	6.76895
gastruloid:r7_r8	jax:Spinal cord/r7/r8	38.8871
gastruloid:r7_r8	pijuan:Spinal cord	28.401
gastruloid:r7_r8	pijuan:Forebrain/Midbrain/Hindbrain	19.0812
gastruloid:r7_r8	jax:Hindbrain	5.54843
gastruloid:r7_r8	pijuan:Caudal neurectoderm	4.60826

### Sheet: Table.S3
Supplementary Table 3. Genes showing significant correlation with PC1 in the combined set of four neural tube related cell types.
Gene ID	Gene Nmae	Pearson.Corr	Pearson.FDR	Origin
ENSG00000166426	CRABP1	0.568375	1.34e-186	Anterior-RFP
ENSG00000104435	STMN2	0.377175	4.76e-74	Anterior-RFP
ENSG00000173267	SNCG	0.394904	1.05e-81	Anterior-RFP
ENSG00000171786	NHLH1	0.376629	7.92e-74	Anterior-RFP
ENSG00000008196	TFAP2B	0.378698	1.09e-74	Anterior-RFP
ENSG00000114423	CBLB	0.355453	2.56e-65	Anterior-RFP
ENSG00000133083	DCLK1	0.416904	6.9e-92	Anterior-RFP
ENSG00000126733	DACH2	0.441005	6.41e-104	Anterior-RFP
ENSG00000067798	NAV3	0.349302	5.54e-63	Anterior-RFP
ENSG00000196361	ELAVL3	0.390714	7.38e-80	Anterior-RFP
ENSG00000105894	PTN	0.532366	1.78e-159	Anterior-RFP
ENSG00000255823	MTRNR2L8	0.544891	1.59e-168	Anterior-RFP
ENSG00000151322	NPAS3	0.607461	4.65e-220	Anterior-RFP
ENSG00000137203	TFAP2A	0.487876	2.26e-130	Anterior-RFP
ENSG00000152208	GRID2	0.353915	1.01e-64	Anterior-RFP
ENSG00000132872	SYT4	0.353789	1.12e-64	Anterior-RFP
ENSG00000075223	SEMA3C	0.532277	1.94e-159	Anterior-RFP
ENSG00000167081	PBX3	0.644648	1.87e-256	Anterior-RFP
ENSG00000171533	MAP6	0.417823	2.55e-92	Anterior-RFP
ENSG00000154188	ANGPT1	0.372301	4.89e-72	Anterior-RFP
ENSG00000184144	CNTN2	0.347352	2.98e-62	Anterior-RFP
ENSG00000160145	KALRN	0.350365	2.22e-63	Anterior-RFP
ENSG00000077279	DCX	0.343818	6.2e-61	Anterior-RFP
ENSG00000152977	ZIC1	0.568362	1.34e-186	Anterior-RFP
ENSG00000164830	OXR1	0.410403	8.66e-89	Anterior-RFP
ENSG00000175745	NR2F1	0.448502	6.92e-108	Anterior-RFP
ENSG00000261210	CLEC19A	0.458346	3.03e-113	Anterior-RFP
ENSG00000136267	DGKB	0.402	6.81e-85	Anterior-RFP
ENSG00000197747	S100A10	0.45879	1.75e-113	Anterior-RFP
ENSG00000156687	UNC5D	0.357129	5.8e-66	Anterior-RFP
ENSG00000180530	NRIP1	0.507111	1.78e-142	Anterior-RFP
ENSG00000076356	PLXNA2	0.529149	3.01e-157	Anterior-RFP
ENSG00000129595	EPB41L4A	0.364061	1.06e-68	Anterior-RFP
ENSG00000129824	RPS4Y1	0.587139	4.01e-202	Anterior-RFP
ENSG00000172005	MAL	0.430005	2.63e-98	Anterior-RFP
ENSG00000145824	CXCL14	0.356417	1.09e-65	Anterior-RFP
ENSG00000187122	SLIT1	0.393048	7.03e-81	Anterior-RFP
ENSG00000064309	CDON	0.419848	2.72e-93	Anterior-RFP
ENSG00000120885	CLU	0.461426	6.44e-115	Anterior-RFP
ENSG00000198300	PEG3	0.345426	1.57e-61	Anterior-RFP
ENSG00000160097	FNDC5	0.441895	2.23e-104	Anterior-RFP
ENSG00000118946	PCDH17	0.372443	4.31e-72	Anterior-RFP
ENSG00000077092	RARB	0.484634	2.09e-128	Anterior-RFP
ENSG00000135525	MAP7	0.521562	4.13e-152	Anterior-RFP
ENSG00000165246	NLGN4Y	0.424806	1.04e-95	Anterior-RFP
ENSG00000009709	PAX7	0.342724	1.58e-60	Anterior-RFP
ENSG00000140538	NTRK3	0.381169	9.78e-76	Anterior-RFP
ENSG00000109472	CPE	0.398795	1.91e-83	Anterior-RFP
ENSG00000112139	MDGA1	0.435992	2.38e-101	Anterior-RFP
ENSG00000150471	ADGRL3	0.423705	3.55e-95	Anterior-RFP
ENSG00000132718	SYT11	0.365196	3.77e-69	Anterior-RFP
ENSG00000183878	UTY	0.505709	1.41e-141	Anterior-RFP
ENSG00000112232	KHDRBS2	0.345291	1.75e-61	Anterior-RFP
ENSG00000185630	PBX1	0.459993	3.9e-114	Anterior-RFP
ENSG00000177707	NECTIN3	0.350919	1.39e-63	Anterior-RFP
ENSG00000114374	USP9Y	0.47776	2.64e-124	Anterior-RFP
ENSG00000132688	NES	0.384347	4.39e-77	Anterior-RFP
ENSG00000067048	DDX3Y	0.350205	2.54e-63	Anterior-RFP
ENSG00000143850	PLEKHA6	0.398928	1.69e-83	Anterior-RFP
ENSG00000166450	PRTG	0.403722	1.11e-85	Anterior-RFP
ENSG00000256771	ZNF253	0.359127	9.81e-67	Anterior-RFP
ENSG00000112238	PRDM13	0.35264	3.06e-64	Anterior-RFP
ENSG00000160932	LY6E	0.404304	6.05e-86	Anterior-RFP
ENSG00000137267	TUBB2A	0.355974	1.62e-65	Anterior-RFP
ENSG00000137285	TUBB2B	0.419698	3.17e-93	Anterior-RFP
ENSG00000166035	LIPC	0.352029	5.22e-64	Anterior-RFP
ENSG00000134138	MEIS2	0.376775	6.94e-74	Anterior-RFP
ENSG00000180287	PLD5	-0.588596	2.46e-203	Posterior-Rues2
ENSG00000113361	CDH6	-0.417374	4.15e-92	Posterior-Rues2
ENSG00000130066	SAT1	-0.46099	1.1e-114	Posterior-Rues2
ENSG00000168702	LRP1B	-0.372526	4.02e-72	Posterior-Rues2
ENSG00000139915	MDGA2	-0.325284	2.71e-54	Posterior-Rues2
ENSG00000152910	CNTNAP4	-0.523432	2.31e-153	Posterior-Rues2
ENSG00000174721	FGFBP3	-0.605795	1.4e-218	Posterior-Rues2
ENSG00000113448	PDE4D	-0.350568	1.87e-63	Posterior-Rues2
ENSG00000139174	PRICKLE1	-0.682444	2.79e-299	Posterior-Rues2
ENSG00000162849	KIF26B	-0.550369	1.34e-172	Posterior-Rues2
ENSG00000135549	PKIB	-0.609569	6.94e-222	Posterior-Rues2
ENSG00000164946	FREM1	-0.511782	1.6e-145	Posterior-Rues2
ENSG00000053438	NNAT	-0.322694	2.06e-53	Posterior-Rues2
ENSG00000183722	LHFPL6	-0.304022	2.94e-47	Posterior-Rues2
ENSG00000187147	RNF220	-0.39209	1.86e-80	Posterior-Rues2
ENSG00000145147	SLIT2	-0.413446	3.13e-90	Posterior-Rues2
ENSG00000169306	IL1RAPL1	-0.302348	9.91e-47	Posterior-Rues2
ENSG00000171843	MLLT3	-0.790627	0	Posterior-Rues2
ENSG00000009694	TENM1	-0.383584	9.28e-77	Posterior-Rues2
ENSG00000067715	SYT1	-0.303409	4.57e-47	Posterior-Rues2
ENSG00000102290	PCDH11X	-0.390543	8.68e-80	Posterior-Rues2
ENSG00000117069	ST6GALNAC5	-0.529078	3.21e-157	Posterior-Rues2
ENSG00000144730	IL17RD	-0.482645	3.25e-127	Posterior-Rues2
ENSG00000114251	WNT5A	-0.342338	2.18e-60	Posterior-Rues2
ENSG00000165556	CDX2	-0.472913	1.78e-121	Posterior-Rues2
ENSG00000114529	C3orf52	-0.525629	7.55e-155	Posterior-Rues2
ENSG00000196782	MAML3	-0.508861	1.31e-143	Posterior-Rues2
ENSG00000198947	DMD	-0.397395	8.05e-83	Posterior-Rues2
ENSG00000147257	GPC3	-0.491238	1.96e-132	Posterior-Rues2
ENSG00000180818	HOXC10	-0.397618	6.46e-83	Posterior-Rues2
ENSG00000166960	CCDC178	-0.302022	1.25e-46	Posterior-Rues2
ENSG00000197757	HOXC6	-0.615934	8.74e-228	Posterior-Rues2
ENSG00000174607	UGT8	-0.382409	2.94e-76	Posterior-Rues2
ENSG00000096696	DSP	-0.533327	3.9e-160	Posterior-Rues2
ENSG00000170689	HOXB9	-0.718944	0	Posterior-Rues2
ENSG00000166250	CLMP	-0.381543	6.84e-76	Posterior-Rues2
ENSG00000164756	SLC30A8	-0.374884	4.23e-73	Posterior-Rues2
ENSG00000122592	HOXA7	-0.364612	6.43e-69	Posterior-Rues2
ENSG00000183032	SLC25A21	-0.319056	3.53e-52	Posterior-Rues2
ENSG00000075213	SEMA3A	-0.423745	3.45e-95	Posterior-Rues2
ENSG00000064042	LIMCH1	-0.495208	7.14e-135	Posterior-Rues2
ENSG00000262655	SPON1	-0.609479	7.22e-222	Posterior-Rues2
ENSG00000140937	CDH11	-0.439832	2.59e-103	Posterior-Rues2
ENSG00000145864	GABRB2	-0.319777	2.04e-52	Posterior-Rues2
ENSG00000141449	GREB1L	-0.49425	2.76e-134	Posterior-Rues2
ENSG00000117318	ID3	-0.316018	3.67e-51	Posterior-Rues2
ENSG00000183463	URAD	-0.436969	7.56e-102	Posterior-Rues2
ENSG00000066382	MPPED2	-0.339056	3.44e-59	Posterior-Rues2
ENSG00000137198	GMPR	-0.305302	1.15e-47	Posterior-Rues2
ENSG00000112541	PDE10A	-0.452194	7.07e-110	Posterior-Rues2
ENSG00000107518	ATRNL1	-0.349096	6.58e-63	Posterior-Rues2
ENSG00000115414	FN1	-0.406937	3.64e-87	Posterior-Rues2
ENSG00000253293	HOXA10	-0.365467	2.96e-69	Posterior-Rues2
ENSG00000115183	TANC1	-0.420708	1.05e-93	Posterior-Rues2
ENSG00000078399	HOXA9	-0.521932	2.39e-152	Posterior-Rues2
ENSG00000155816	FMN2	-0.348736	8.95e-63	Posterior-Rues2
ENSG00000180806	HOXC9	-0.459657	5.88e-114	Posterior-Rues2
ENSG00000143341	HMCN1	-0.391259	4.29e-80	Posterior-Rues2
ENSG00000134853	PDGFRA	-0.401247	1.49e-84	Posterior-Rues2
ENSG00000181234	TMEM132C	-0.315711	4.63e-51	Posterior-Rues2
ENSG00000165323	FAT3	-0.324699	4.3e-54	Posterior-Rues2
ENSG00000144820	ADGRG7	-0.474661	1.73e-122	Posterior-Rues2
ENSG00000069667	RORA	-0.300941	2.7e-46	Posterior-Rues2
ENSG00000147202	DIAPH2	-0.308194	1.38e-48	Posterior-Rues2
ENSG00000198353	HOXC4	-0.526512	1.92e-155	Posterior-Rues2
ENSG00000182240	BACE2	-0.371477	1.06e-71	Posterior-Rues2
ENSG00000141431	ASXL3	-0.437962	2.4e-102	Posterior-Rues2
ENSG00000125675	GRIA3	-0.365946	1.91e-69	Posterior-Rues2
ENSG00000103449	SALL1	-0.34659	5.75e-62	Posterior-Rues2
ENSG00000147044	CASK	-0.353104	2.04e-64	Posterior-Rues2
ENSG00000091436	MAP3K20	-0.328291	2.43e-55	Posterior-Rues2
ENSG00000204116	CHIC1	-0.366862	8.2e-70	Posterior-Rues2
ENSG00000037965	HOXC8	-0.456393	3.59e-112	Posterior-Rues2
ENSG00000005020	SKAP2	-0.321857	3.98e-53	Posterior-Rues2
ENSG00000141293	SKAP1	-0.30686	3.68e-48	Posterior-Rues2
ENSG00000147251	DOCK11	-0.358521	1.69e-66	Posterior-Rues2
ENSG00000072501	SMC1A	-0.316921	1.83e-51	Posterior-Rues2
ENSG00000152270	PDE3B	-0.310569	2.32e-49	Posterior-Rues2
ENSG00000198743	SLC5A3	-0.320213	1.45e-52	Posterior-Rues2
ENSG00000128652	HOXD3	-0.523579	1.91e-153	Posterior-Rues2
ENSG00000177189	RPS6KA3	-0.357812	3.18e-66	Posterior-Rues2
ENSG00000140479	PCSK6	-0.331917	1.28e-56	Posterior-Rues2
ENSG00000139318	DUSP6	-0.43744	4.39e-102	Posterior-Rues2
ENSG00000003096	KLHL13	-0.329637	8.2e-56	Posterior-Rues2
ENSG00000058091	CDK14	-0.314292	1.38e-50	Posterior-Rues2
ENSG00000260027	HOXB7	-0.43076	1.11e-98	Posterior-Rues2
ENSG00000166710	B2M	-0.35772	3.43e-66	Posterior-Rues2
ENSG00000145687	SSBP2	-0.324436	5.25e-54	Posterior-Rues2
ENSG00000120093	HOXB3	-0.493488	8.03e-134	Posterior-Rues2
ENSG00000166681	BEX3	-0.46572	2.45e-117	Posterior-Rues2
ENSG00000138119	MYOF	-0.327497	4.59e-55	Posterior-Rues2
ENSG00000112378	PERP	-0.349777	3.67e-63	Posterior-Rues2

### Sheet: Table. S4
Supplementary Figure 4. List of antibodies
Primary antibodies
Host species	Targeted protein	Vendor	Cat number
Mouse	MEOX1	Thermo	TA804716
Rabbit	SOX2	Millipore	AB5603
Goat	SOX2	R&D	AF2018
Rabbit	PAX3	Thermo	38-1801
Sheep	PAX6	R&D	AF8150
Rabbit	CDX2	Thermo	MA5-14494
Chick	GFP	abcam	ab13970
Rabbit	Brachyury	abcam	ab209665
Rabbit	SOX10	abcam	ab227680
Secondary antibodies
Goat anti-Chicken IgY (H+L) Cross-Adsorbed Secondary Antibody, Alexa Fluor Plus 488	ThermoFisher	A32931
Donkey anti-Sheep IgG (H+L) Cross-Adsorbed Secondary Antibody, Alexa Fluor™ 647	ThermoFisher	A21448
Donkey anti-Mouse IgG (H+L) Highly Cross-Adsorbed Secondary Antibody, Alexa Fluor™ 488	ThermoFisher	A-21202
Donkey anti-Mouse IgG (H+L) Highly Cross-Adsorbed Secondary Antibody, Alexa Fluor Plus 647	ThermoFisher	A32787
Donkey anti-Goat IgG (H+L) Highly Cross-Adsorbed Secondary Antibody, Alexa Fluor Plus 488	ThermoFisher	A32814
Donkey anti-Rabbit IgG (H+L) Highly Cross-Adsorbed Secondary Antibody, Alexa Fluor Plus 555	ThermoFisher	A32794
Donkey anti-Rabbit IgG (H+L) Highly Cross-Adsorbed Secondary Antibody, Alexa Fluor™ 647	ThermoFisher	A31573

### Sheet: Table. S5
Supplementary Figure 5. Sequnces of primers
GAPDH	ACCCAGAAGACTGTGGATGG
	CAGTGAGCTTCCCGTTCAG
HOXA1	GTACGGCTACCTGGGTCAAC
	ACTTGGGTCTCGTTGAGCTG
HOXA2	CGTCGCTCGCTGAGTGCCTG
	TGTCGAGTGTGAAAGCGTCGAGG
HOXA3	GGCCAATCTGCTGAACCTCA
	GAGTTCAGATAGCCACCGGC
HOXA4	ACGCTCTGTTTGTCTGAGCGCC
	AGAGGCCGAGGCCGAATTGGA
HOXA5	TCATAGTTCCGTGAGCGAGC
	ATCCATGCCATTGTAGCCGT
HOXA6	TCCCGGACAAGACGTACAC
	CGCCACTGAGGTCCTTATCA
HOXA7	CCGCATTGAAATCGCCCAC
	GGACCTTCGTCCTTATGCTCT
HOXA9	TACGTGGACTCGTTCCTGCT
	CGTCGCCTTGGACTGGAAG
HOXA10	CTCGCCCATAGACCTGTGG
	GTTCTGCGCGAAAGAGCAC
HOXA11	TGCCAAGTTGTACTTACTACGTC
	GTTGGAGGAGTAGGAGTATGTCA
HOXA13	CTGCCCTATGGCTACTTCGG
	CCGGCGGTATCCATGTACT
HOXB1	GGCCTTCTCAGTACTACCCTCT
	CCGTAGCTCGAGGGATGAAAAT
HOXB2	CGCCAGGATTCACCTTTCCTT
	CCCTGTAGGCTAGGGGAGAG
HOXB3	ATGAACGCCTTACACTCCATGA
	ATTCTGGTGGGCTTTACCGAAG
HOXB4	TGCTTGAGTCTAGAACCCTTCG
	TGCTGGTCACAAGAAACCAAAC
HOXB5	AACTCCTTCTCGGGGCGTTAT
	CATCCCATTGTAATTGTAGCCGT
HOXB6	CACGGTTCAATGGTAGATTCGC
	GGTAGTATGTGCTCCTTCCAGT
HOXB7	TTCCCAGAACAAACTTCTTGTGC
	GCATGTTGAAGGAACTCGGCT
HOXB8	GTCCCTGCGCCCCAATTATTA
	GCCCGTGGTAGAACTCCTG
HOXC4	TAGGAGGGCTTTATGGAGCAGA
	TCGGATCGATGTAGTTAGAGTCCA
HOXC5	AGAGCCCCAATATCCCTGC
	CGGTGGGAAAGTGATGCTT
HOXC6	ACAGACCTCAATCGCTCAGGA
	AGGGGTAAATCTGGATACTGGC
HOXC8	ACCGGCCTATTACGACTGC
	TGCTGGTAGCCTGAGTTGGA
HOXC9	ACTCGCTCATCTCTCACGACA
	GACGGAAAATCGCTACAGTCC
HOXC10	ACATGCCCTCGCAATGTAACT
	GAGAGGTAGGACGGATAGGTG
HOXC11	ATGTTTAACTCGGTCAACCTGG
	GCATGTAGTAAGTGCAACTGGG
HOXC12	ATGGGCGAGCATAATCTCCTG
	CGTGGGTAGGACAGCGAAG
HOXC13	GCCGTCTATACGGACATCCC
	GGTAGGCGCAAGGCTTCTG
HOXD1	CTTCGGCAACGGCTACTACAG
	TGACACGTCCATGTACTTCTCC
HOXD3	AGAGTCTCGACAGAACTCCAAG
	GTTCCGTGAGATTCAGCAGGT
HOXD4	CCCTCCGTGCGAGGAGTAT
	GAAAGGCTGCTCACCGAAGT
HOXD8	AGAAGAATCGAGGTTTCCCACG
	TCCTTTTTCGTTTCCCCGTCC
HOXD9	GGACTCGCTTATAGGCCATGA
	GCAAAACTACACGAGGCGAA
HOXD10	GACATGGGGACCTATGGAATGC
	CGGATCTGTCCAACTGTCTACT
HOXD11	TCGACCAGTTCTACGAGGCA
	AAAAACTCGCGTTCCAGTTCG
HOXD12	GAAGAGCAGGCTAAGTTCTATGC
	TTGGCCGCTTTGAGAGCAG
HOXD13	CTTCGGCAACGGCTACTACAG
	TGACACGTCCATGTACTTCTCC
